# Contrasting approaches to genome-wide association studies impact the detection of resistance mechanisms in *Staphylococcus aureus*

**DOI:** 10.1101/758144

**Authors:** Nicole E. Wheeler, Sandra Reuter, Claire Chewapreecha, John A. Lees, Beth Blane, Carolyne Horner, David Enoch, Nicholas M. Brown, M. Estée Török, David M. Aanensen, Julian Parkhill, Sharon J. Peacock

**Author notes:** These authors contributed equally (Nicole E. Wheeler, Sandra Reuter). Corresponding author: Nicole E. Wheeler, Centre for Genomic Pathogen Surveillance Wellcome Sanger Institute, Wellcome Genome Campus Hinxton, United Kingdom.

## Abstract

Rapid detection of antibiotic resistance using whole-genome sequencing (WGS) could improve clinical outcomes and limit the spread of resistance. For this to succeed, we need an accurate way of linking genotype to phenotype, that identifies new resistance mechanisms as they appear. To assess how close we are to this goal, we characterized antimicrobial resistance determinants in >4,000 *Staphylococcus aureus* genomes of isolates associated with bloodstream infection in the United Kingdom and Ireland. We sought to answer three questions: 1) how well did known resistance mechanisms explain phenotypic resistance in our collection, 2) how many previously identified resistance mechanisms appeared in our collection, and 3) how many of these were detectable using four contrasting genome-wide association study (GWAS) methods. Resistance prediction based on the detection of known resistance determinants was 98.8% accurate. We identified challenges in correcting for population structure, clustering orthologous genes, and identifying causal mechanisms in rare or common phenotypes, which reduced the recovery of known mechanisms. Limited sensitivity and specificity of these methods made prediction using GWAS-discovered hits alone less accurate than using literature-derived genetic determinants. However, GWAS methods identified novel mutations associated with resistance, including five mutations in *rpsJ*, which improved tetracycline resistance prediction for 28 isolates, and a T118I substitution in *fusA* which resulted in better fusidic acid resistance prediction for 5 isolates. Thus, GWAS approaches in conjunction with phenotypic testing data can support the development of comprehensive databases to enable real-time use of WGS for patient management.
