## Supplemental Table S2 for "Contrasting approaches to genome-wide association studies impact the detection of resistance mechanisms in *Staphylococcus aureus*"

### Sheet: Sheet1
Antibiotic class	Antibiotic	Accessory gene	Core gene	Mutation	Mutation classification	Reference
Aminoglycosides	Gentamicin	aacA-aphD				[1] [2]
betalactam antibiotics	Penicillin	blaZ				[1] [2]
	Penicillin	blaZ_LGA251				[2]
	Penicillin/Oxacillin/Methicillin/Cefoxitin	mecA				[1] [2]
	Cefoxitin	mecC				[2]
Fusidic acid	Fusidic acid	fusB				[1] [2]
		fusC				[1] [2]
		fusD				[3]
			fusA	M16IV	compensatory	[1]
			fusA	A66S	compensatory	[4]
			fusA	A67TV	compensatory	[1]
			fusA	A70V	compensatory	[1]
			fusA	A71V	compensatory	[1]
			fusA	R76C	putative compensatory	[1]
			fusA	F88L	causative	[4] [5]
			fusA	V90AI	causative	[1] [2]
			fusA	P114H	causative	[1]
			fusA	Q115L	causative	[1]
			fusA	A160V	putative compensatory	[1]
			fusA	D189GV	putative compensatory	[1]
			fusA	E233Q	putative compensatory	[1]
			fusA	V284F	compensatory	[4]
			fusA	I287MT	compensatory	[4]
			fusA	D373N	putative compensatory	[1]
			fusA	A376V	compensatory	[1]
			fusA	T385N	causative	[1]
			fusA	T387I	unknown	[1]
			fusA	P404LQ	causative	[1]
			fusA	P406L	causative	[1] [2]
			fusA	S416F	putative compensatory	[1]
			fusA	L430S	unknown	[1]
			fusA	D434N	causative	[1]
			fusA	T436I	causative	[1]
			fusA	H438N	causative	[1]
			fusA	F441Y	unknown	[1]
			fusA	E444KV	causative	[1] [2]
			fusA	E449K	unknown	[1]
			fusA	G451V	causative	[1] [2]
			fusA	G452SC	causative	[1] [2]
			fusA	M453I	causative	[1] [2]
			fusA	L456F	causative	[1]
			fusA	H457QY	causative	[1] [2]
			fusA	L461KSF	causative	[1] [2]
			fusA	D463G	putative compensatory	[1]
			fusA	R464CSH	causative	[1]
			fusA	C473S	putative compensatory	[1]
			fusA	V475L	compensatory	[4]
			fusA	P478S	causative	[1] [2]
			fusA	G556S	causative	[1]
			fusA	V607I	unknown/questionable	[1]
			fusA	G617D	causative	[1]
			fusA	M651I	FALSE*	more associated with S call on Vitek than R
			fusA	F652S	causative	[1]
			fusA	Y654N	causative	[1]
			fusA	A655E	causative	[1]
			fusA	A655PV	putative compensatory	[1]
			fusA	T656K	causative	[1]
			fusA	R659CHLS	causative	[1]
			fusA	G664S	causative	[1]
Glycopeptides	Teicoplanin, Vancomycin	vanA				[1] [2]
		vanZ				[2]
Ketolides & Macrolides	Telithromycin, Erythromycin, Clarithromycin, Azithromycin	msrA				[1] [2]
Macrolides	Erythromycin, Clarithromycin, Azithromycin	ermA				[1] [2]
	Erythromycin, Clarithromycin, Azithromycin	ermB				[1] [2]
	Erythromycin, Clarithromycin, Azithromycin	ermC				[1] [2]
	Erythromycin, Clarithromycin, Azithromycin	erm33				[2]
	Erythromycin, Clarithromycin, Azithromycin	ermT				[1] [2]
	Erythromycin, Clarithromycin, Azithromycin	mefA				[2]
	Erythromycin, Clarithromycin, Azithromycin	mefE				[2]
	Erythromycin	ereA				[2]
	Erythromycin	ereB				[2]
Lincosamides	Lincomycin, Clindamycin	linA				[2]
	Lincomycin, Clindamycin	linB				[6]
	Lincomycin, Clindamycin	linC				[7]
	Clindamycin	ermA				[8] [9]
	Clindamycin	ermB				[8] [9]
	Clindamycin	ermC		modification leader peptide		[10]
Mupirocin	Mupirocin	ileS-2				[1] [2]
			ileS-1	Y37	FALSE	[11]
			ileS-2	H67Q	causative	[13]
			ileS-3	E190K	compensatory	[13]
			ileS-4	E195K	compensatory	[13]
			ileS-5	A196V	compensatory	[13]
			ileS-6	N213	FALSE	[11] [24]
			ileS-7	N257	FALSE	[11]
			ileS-8	A270S	FALSE	[11]
			ileS-9	H396Q	compensatory	[13]
			ileS-10	F563L	causative	[13]
			ileS-11	V588F	causative	[2] [11] [12]
			ileS-12	G593V	causative	[2] [13]
			ileS-13	V631F	causative	[2] [11] [12]
			ileS-14	F622	FALSE	[11]
			ileS-15	E777	FALSE	[11] [12]
			ileS-16	R816C	causative	[13]
Oxazolidinone	Linezolid	cfr				[2]
			rplC	F127-H146 deletion	causative	[2] [14]
			rplC	G139R	causative	[15
			rplC	S145deletion	causative	[14]
			rplC	G152D	causative	[2] [14]
			rplC	G155R	causative	[14]
			rplC	M169L	causative	[2] [14]
			23S rRNA	C2192T		[2]
			23S rRNA	G2447T		[2]
			23S rRNA	T2500A		[2]
			23S rRNA	A2503G		[2]
			23S rRNA	T2504C		[2]
			23S rRNA	G2505A		[2]
			23S rRNA	G2766T		[2]
			23S rRNA	G2576T		[2]
			23S rRNA	G2534T & G2603T		[2]
Fluoroquinolone	Ciprofloxacin		grlA/parC	V41G	putative compensatory	[1]
	Ciprofloxacin		grlA/parC	I45M	FALSE*	more associated with S than R
	Ciprofloxacin		grlA/parC	A48T	putative compensatory	[1]
	Ciprofloxacin		grlA/parC	D79V	putative compensatory	[1]
	Ciprofloxacin, Levofloxacin, Moxifloxacin		grlA/parC	S80FY	causative	[1] [2]
	Ciprofloxacin, Levofloxacin, Moxifloxacin		grlA/parC	S81P	putative compensatory	[16]
	Ciprofloxacin		grlA/parC	Y83N	putative compensatory	[1]
	Ciprofloxacin, Levofloxacin, Moxifloxacin		grlA/parC	E84K	causative	[1]
	Ciprofloxacin, Levofloxacin, Moxifloxacin		grlA/parC	E84GV	compensatory	[1]
	Ciprofloxacin		grlA/parC	S108N	putative compensatory	[1]
	Ciprofloxacin, Levofloxacin, Moxifloxacin		grlA/parC	A116VE	causative	[1] [17]
	Ciprofloxacin		grlA/parC	D432G	putative compensatory	[1]
	Ciprofloxacin		grlB/parE	E422D	FALSE*	more associated with S than R
	Ciprofloxacin		grlB/parE	D432VNH	causative	[1]
	Ciprofloxacin		grlB/parE	D443E	causative	[1]
	Ciprofloxacin		grlB/parE	R444S	causative	[1]
	Ciprofloxacin, Levofloxacin, Moxifloxacin		grlB/parE	P451S	causative	[1]
	Ciprofloxacin		grlB/parE	R470D	causative	[1]
	Ciprofloxacin		grlB/parE	P585S	causative	[1]
	Ciprofloxacin, Levofloxacin, Moxifloxacin		gyrA	D73G	causative	[18]
	Ciprofloxacin, Levofloxacin, Moxifloxacin		gyrA	G82C	causative	[19]
	Ciprofloxacin, Levofloxacin, Moxifloxacin		gyrA	S84LVA	causative	[1] [2] [18]
	Ciprofloxacin, Levofloxacin, Moxifloxacin		gyrA	S85P	causative	[1]
	Ciprofloxacin, Levofloxacin, Moxifloxacin		gyrA	E88KLGR	causative	[1] [2] [20]
	Ciprofloxacin		gyrA	G106D	causative	[1]
	Ciprofloxacin, Levofloxacin, Moxifloxacin		gyrB	D437N	causative	[19]
	Ciprofloxacin, Levofloxacin, Moxifloxacin		gyrB	E477D	causative	[20]
Rifamycin	Rifampicin		rpoB	S463PN	causative	[1] [21]
			rpoB	S464P	causative	[1] [2]
			rpoB	Q465R	putative compensatory	[1]
			rpoB	L466S	putative compensatory	[1]
			rpoB	Q468RKLI	causative	[1] [2] [21]
			rpoB	M470T	putative compensatory	[1]
			rpoB	D471YG	causative	[1] [2]
			rpoB	A473TE	putative compensatory	[1] [21]
			rpoB	N474K	causative	[22]
			rpoB	insertion 475HG	causative	[1]
			rpoB	A477VDGT	causative	[1] [2]
			rpoB	H481YND	causative	[1] [2]
			rpoB	R484HC	causative	[1] [2] [21]
			rpoB	S486L	causative	[1]
			rpoB	I527F	causative	[1]
			rpoB	I527LM	putative compensatory	[1]
			rpoB	S529L	putative compensatory	[1]
			rpoB	D550G	causative	[1] [2]
			rpoB	K579R	putative compensatory	[23]
Tetracycline	Tetracycline, Doxycycline	tetK				[1] [2]
	Tetracycline, Doxycycline	tetL				[1] [2]
	Tetracycline, Doxycycline, Minocycline	tetM				[1] [2]
	Tetracycline, Doxycycline	tetO				[2]
Trimethoprim	Trimethoprim	dfrA				[1] [2]
	Trimethoprim	dfrK				[2]
	Trimethoprim	dfrG				[1] [2]
			dfrB	L21V	putative compensatory	[1]
			dfrB	H31N	causative	[1]
			dfrB	L41F	causative	[1] [2]
			dfrB	N60I	putative compensatory	[1]
			dfrB	F99SYI	causative	[1] [2]
			dfrB	H150R	causative	[1] [2]
Mutation classification: * We found three mutations previously described as resistance mutations not to be associated with resistance: M651I in fusA, I45M in grlA, and E422D in grlB.
References
1	Gordon, NC, Price, JR, Cole, K, Everitt, R, Morgan, M, Finney, J, Kearns, AM, Pichon, B, Young, B, Wilson, DJ, Llewelyn, MJ, Paul, J, Peto, TEA, Crook, DW, Walker, AS, and Golubchik, T (2014). Prediction of Staphylococcus aureus antimicrobial resistance by whole-genome sequencing. Journal of clinical microbiology 52(4): 1182-91.
2	Aanensen, DM, Feil, EJ, Holden, MT, Dordel, J, Yeats, CA, Fedosejev, A, Goater, R, Castillo-Ramirez, S, Corander, J, Colijn, C, Chlebowicz, MA, Schouls, L, Heck, M, Pluister, G, Ruimy, R, Kahlmeter, G, Ahman, J, Matuschek, E, Friedrich, AW, Parkhill, J, Bentley, SD, Spratt, BG, Grundmann, H (2016). Whole-Genome Sequencing for Routine Pathogen Surveillance in Public Health: a Population Snapshot o…
3	O'Neill, AJ, McLaws, F, Kahlmeter, G, Henriksen, AS, and Chopra, I (2007). Genetic basis of resistance to fusidic acid in Staphylococci. AAC 51(5):1737-40.
4	Nagaev, I, Bjoerkman, J, Andersson, DI, and Hughes, D (2001). Biological cost and compensatory evolution in fusidic acid-resistant Staphylococcus aureus. Mol Microbiol, 40(2):433-9.
5	Koripella, RK, Chen, Y, Peisker, K, Koh, CS, Selmer, M, and Sanyal, S (2012). Mechanisms of elongation factor-G-mediated fusidic acid resistance and fitness compensation in Staphylococcus aureus. J Biol Chem 287(36):30257-67.
6	Bozdogan, B, Berrezouga, L, Kuo, MS, Yurek, DA, Farley, KA, Stockman, BJ, and Leclercq, R (1999). A new resistance gene, linB, conferring resistance to lincosamides by nucleotidylation in Enterococcus faecium HM1025. AAC 43(4):925-9
7	Achard, A, Villers, C, Pichereau, V, and Leclercq, R (2005). New lnu© gene conferring resistance to lincomycin by nucleotidylation in Streptococcus agalactiae UCN36. AAC 49(7):2716-9.
8	Heelan, JS, Hasenbein, ME, and McAdam, AJ (2004). Resistance of Group B Streptococcus to selected antibiotics, including erythromycin and clindamycin. J Clin Micro 42(3):1263-4.
9	Stewards, CD, Raney, PM, Morrell, AK, William, PP, McDougal, LK, Jevitt, L, McGowan, JE, and Tenover, FC (2005). Testing for induction of clindamycin resistance in erythromycin-resistant isolates of Staphylococcus aureus. J Clin Micro 43(4):1716-21.
10	Werckenthin, C, Schwarz, S, and Westh, H (1999). Structural alterations in the translational attenuator of constitutively expressed ermC genes. AAC 43(7):1681-5.
11	Antonio, M, McFerran, N, and Pallen, MJ (2002). Mutations affecting the Rossman fold of isoleucyl-tRNA synthetase are correlated with low-level mupirocin resistance in Staphylococcus aureus. AAC 46(2):438-42.
12	Fujimura, S, Tokue, Y, and Watanabe, A (2003). Isoleucyl-tRNA synthetase mutations in Staphylococcus aureus clinical isolates and in vitro selection of low-level mupirocin-resistant strains. AAC 47(10):3373-4.
13	Hurdle, JG, O'Neill, AJ, Ingham, E, Fishwick, C, and Chopra, I (2004). Analysis of mupirocin resistance and fitness in Staphylococcus aureus by molecular genetic and structural modeling techniques. AAC 48(11):4366-76.
14	Locke, JB, Hilgers, M, and Shaw, KJ (2009). Novel ribosomal mutations in Staphylococcus aureus strains identified through selection o with the oxazolidinones linezolid and torezolid (TR-700). AAC 53(12):5265-74.
15	Endimiani, A, Blackford, M, Dasenbrook, EC, Reed, MD, Bajaksouszian, S, Hujer, AM, Rudin, SD, Hujer, KM, Perreten, V, Rice, LB, Jacobs, MR, Konstan, MW, and Bonomo, RA (2011). Emergence of linezolid-resistant Staphylococcus aurues after prolonged treatment of cystic fibrosis patients in Cleveland, Ohio. AAC 55(4):1684-92.
16	Wang, T, Tanaka, M, and Sato, K (1998). Detection of grlA and gyrA mutations in 344 Staphylococcus aureus strains. AAC 42(2):236-40.
17	Vickers, AA, O'Neill, AJ, and Chopra, I (2007). Emergence and maintenance of resistance to fluoroquinolones and coumarins in Staphylococcus aureus: predictions from in vitro studies. JAC 60(2):269-73.
18	Tanaka, M, Wang, T, Onodera, Y, Uchida, Y, and Sato, K (2000). Mechanisms of quinolone resistance in Staphylococcus aureus. J Infect Chemother 6(3):131-9.
19	Griggs, DJ, Marona, H, and Piddock, LJ (2003). Selection of moxifloxacin-resistant Staphylococcus aureus compared with five other fluoroquinolones. JAC 51(6):1403-7.
20	Guilarte, YN, Tinguely, R, Lupo, A, and Endimiani, A (2014). Prevalence and characteristics of fluoroquinolone-resistant Aerococcus urinae isolates detected in Switzerland. Int J Antimicrob Agents 43(5):474-83.
21	O'Neill, AJ, Huovinen, T, Fishwick, CW, and Chopra, I (2006). Molecular genetic and structural modeling studies of Staphylococcus aureus RNA polymerase and the fitness of rifampin resistance genotypes in relation to clinical prevalence. AAC 50(1): 298-309.
22	Villar, M, Marimon, JM, Garcia-Arenzana, JM, de la Campa, AG, Ferrandiz, MJ, Perez-Trallero, E (2011). Epidemiological and molecular aspects of rifampicin-resistant Staphylococcus aureus isolated from wounds, blood, and respiratory samples. JAC 66(5):997-1000.
23	Jansen van Rensburg, MJ, Whitelaw, AC, and Elisha, BG (2012). Genetic basis of rifampicin resistance in methicillin0resistant Staphylococcus aureus suggests clonal expansion in hospitals in Cape Town, South Africa. BMC Microbiol 12:46.
24	Lee, AS, Gizard, Y, Empel, J., Bonetti, E-J, Harbarth, S., Francois, P (2014). Mupirocin-induced mutations in ileS in various genetic backgrounds of methicillin-resistant Staphylococcus aureus. J Clin Micro 52(10):3749-54.
