## Supplemental Table S3 for "Contrasting approaches to genome-wide association studies impact the detection of resistance mechanisms in *Staphylococcus aureus*"

		Database							GWAS
Antibiotic	Total isolates	R-S	R-R	S-R	S-S	Accuracy	Sensitivity	Specificity	R-S	R-R	S-R	S-S	Accuracy	Sensitivity	Specificity
Gentamicin	4140	9	287	13	3831	0.995	0.97	0.997	14	282	14	3830	0.993	0.953	0.996
Penicillin	4140	4	4034	23	79	0.993	0.999	0.775	158	3880	21	81	0.957	0.961	0.794
Oxacillin	4135	28	3666	41	400	0.983	0.992	0.907	165	3529	29	412	0.953	0.955	0.934
Fusidic acid	3947	47	618	15	3267	0.984	0.929	0.995	48	617	16	3266	0.984	0.928	0.995
Teicoplanin	4140	17	0	0	4123	0.996	0	1	14	3	4	4119	0.996	0.176	0.999
Vancomycin	4140	2	0	0	4138	1	0	1	2	0	0	4138	1.000	0.000	1.000
Erythromycin	4140	82	2199	63	1796	0.965	0.964	0.966	131	2150	87	1772	0.947	0.943	0.953
Clindamycin	4139	43	299	35	3762	0.981	0.874	0.991	67	275	118	3679	0.955	0.804	0.969
Daptomycin	3706	7	0	0	3699	0.998	0	1	7	0	0	3699	0.998	0.000	1.000
Mupirocin	3539	19	133	78	3309	0.973	0.875	0.977	20	132	76	3311	0.973	0.868	0.978
Linezolid	4140	5	1	0	4134	0.999	0.167	1	6	0	0	4134	0.999	0.000	1.000
Ciprofloxacin	4140	18	3196	22	904	0.99	0.994	0.976	23	3198	16	903	0.991	0.993	0.983
Rifampicin	3947	5	45	4	3893	0.998	0.9	0.999	6	44	2	3895	0.998	0.880	0.999
Minocycline	909	0	13	0	896	1	1	1	4	9	0	896	0.996	0.692	1.000
Tetracycline	4140	91	219	9	3821	0.976	0.706	0.998	65	245	21	3809	0.979	0.790	0.995
Trimethoprim	4140	18	481	31	3610	0.988	0.964	0.991	20	479	31	3610	0.988	0.960	0.991
Total		395	15191	334	45662	0.988	0.975	0.993	750	14843	435	45554	0.981	0.952	0.991
